# Rapid degradation of Histone Deacetylase 1 (HDAC1) reveals essential roles in both gene repression and active transcription

**DOI:** 10.1101/2024.06.19.599716

**Authors:** David M English, Samuel N Lee, Khadija A Sabat, India M Baker, Trong Khoa Pham, Mark O Collins, Shaun M Cowley

**Affiliations:** Department of Molecular and Cell Biology, Henry Wellcome Building, University of Leicester, Leicester, LE1 7RH, United Kingdom; Cambridge Stem Cell Institute & Department of Haematology, Jeffrey Cheah Biomedical Centre, Cambridge Biomedical Campus, University of Cambridge, Puddicombe Way, Cambridge, CB2 0AW, United Kingdom; School of Biosciences, University of Sheffield, Sheffield S10 2TN, UK; biOMICS Mass Spectrometry Facility, University of Sheffield, Sheffield S10 2TN, UK

## Abstract

Histone Deacetylase 1 (HDAC1) removes acetyl groups from lysine residues on the core histones, a critical step in the regulation of chromatin accessibility. Despite histone deacetylation being an apparently repressive activity, suppression of HDACs causes both up- and down-regulation of gene expression. Here we exploited the degradation tag (dTAG) system to rapidly degrade HDAC1 in embryonic stem cells (ESCs) lacking its paralog, HDAC2. Unlike HDAC inhibitors that lack isoform specificity, the dTAG system allowed specific degradation and removal of HDAC1 in <1 hour (100x faster than genetic knockouts). This rapid degradation caused increased histone acetylation in as little as 2 hours, with H2BK5 and H2BK11 being the most sensitive. The majority of differentially expressed genes following 2 hours of HDAC1 degradation were upregulated (275 genes up vs 15 down) with increased proportions of downregulated genes observed at 6 (1,153 up vs 443 down) and 24 hours (1,146 up vs 967 down) respectively. Upregulated genes showed increased H2BK5ac and H3K27ac around their transcriptional start site (TSS). In contrast, decreased acetylation of super-enhancers (SEs) was linked to the most strongly downregulated genes. These findings suggest a paradoxical role for HDAC1 in the maintenance of histone acetylation levels at critical enhancer regions required for the pluripotency-associated gene network.
