## Supplemental Table 1 for "Rapid degradation of Histone Deacetylase 1 (HDAC1) reveals essential roles in both gene repression and active transcription"

### Sheet: Sheet1
		Single Cells/Single Cells/G1 | Freq. of Parent	Single Cells/Single Cells/G2_M | Freq. of Parent	Single Cells/Single Cells/S-phase | Freq. of Parent	Single Cells/Single Cells/Sub G1 | Freq. of Parent
DMSO	01-Well-A3(1).fcs	27.4 %	36.6 %	32.5 %	2.83 %
2 hours	01-Well-A4.fcs	27.5 %	39.8 %	30.1 %	2.01 %
6 hours	01-Well-A5.fcs	24.5 %	39.5 %	29.1 %	6.61 %
24 hours	01-Well-A6.fcs	12.1 %	17.2 %	12.3 %	58.2 %
DMSO	01-Well-B3.fcs	27.6 %	40.7 %	29.3 %	1.84 %
2 hours	01-Well-B4.fcs	25.9 %	41.3 %	27.5 %	4.70 %
6 hours	01-Well-B5.fcs	22.5 %	41.6 %	29.6 %	5.84 %
24 hours	01-Well-B6.fcs	12.2 %	19.1 %	11.9 %	56.7 %
DMSO	01-Well-C3.fcs	24.0 %	41.2 %	29.8 %	4.15 %
2 hours	01-Well-C4.fcs	23.9 %	44.2 %	29.6 %	1.51 %
6 hours	01-Well-C5.fcs	19.4 %	40.6 %	27.2 %	12.1 %
24 hours	01-Well-C6.fcs	7.05 %	7.57 %	6.29 %	79.0 %
