## Supplemental Table 4 for "Rapid degradation of Histone Deacetylase 1 (HDAC1) reveals essential roles in both gene repression and active transcription"

### Sheet: Info
Glossary of term headings: Gene Ranking – genes are ranked by their change in expression following 6 hours of dTAG treatment determined by RNA-seq, from most downregulated to most upregulated. New SE designation – the gene that we have defined as controlled by each super-enhancer (SE) region. Expression log2foldchange – effect size estimate for how much the gene’s expression has changed due to th…

### Sheet: SE gene ranking
Ranking	New SE designation	Expression log2 FC	Original SE designation	Reassigned	Chromosome	Start	End	H3K27ac SE (% change)	H2BK5ac SE (% change)	H3K27ac Prom (% change)	H2BK5ac Prom (% change)
1	Prdm14	-4.01516	Prdm14	No	chr1	13059534	13104684	-40.8964	-33.9228	-91.4752	-32.9383
2	Inhbb (a)	-3.34409	Inhbb (a)	No	chr1	119304847	119305904	1.56832	-27.2498	37.0254	3.25836
	Inhbb (b)	-3.34409	Inhbb (b)	No	chr1	119398508	119399454	-63.1341	-44.098	37.0254	3.25836
3	Nanog	-3.28272	Nanog	No	chr6	122690100	122707853	-38.5437	-47.8953	-44.0315	-35.9465		Total no of reassigned SEs = 51
4	Otx2	-3.02768	Otx2	No	chr14	48653438	48663525	-26.9388	-12.8868	29.3554	127.328
5	Gdf3	-2.35836	Dppa3	Yes	chr6	122662496	122664242	-35.1614	-29.1953	7.43158	-15.1073		Number of genes down > 2-fold = 47
6	H2-M5	-2.30082	H2-M5	No	chr17	36973257	36998051	-10.9819	-36.6796	-18.6272	-58.5849
7	Zfp42	-2.14336	Zfp42	No	chr8	43320382	43321401	-36.1556	-44.4573	-32.1103	-56.4586		Number of genes down > 1.5-fold = 98
8	Dmtn	-2.10915	Dmtn	No	chr14	70622852	70636123	18.841	14.1743	30.5467	46.4861
9	Tet2	-1.87493	Tet2	No	chr3	133518467	133534684	-57.4913	-68.8935	5.33847	-56.7157
10	Gbx2	-1.84702	Gbx2	No	chr1	89870372	89876952	-38.1848	-54.6138	1806.17	158.809
11	Mir290-295	-1.81636	Mir290a	No	chr7	3193003	3218182	-31.6015	-46.2809	N/A	N/A
12	Mllt6	-1.68537	Mllt6	No	chr11	97656359	97662845	6.59486	-14.2756	-16.3909	-46.8936
13	Tbx3 (a)	-1.68063	Tbx3 (a)	No	chr5	119579640	119587054	-40.108	-47.1713	13.9413	10.3634
	Tbx3 (b)	-1.68063	Tbx3 (b)	No	chr5	119679583	119721473	-41.4446	-39.4592	13.9413	10.3634
14	Manba	-1.66812	Manba	No	chr3	135545992	135547780	-45.5195	-58.6817	179.893	-18.1037
15	Tet1	-1.55287	Tet1	No	chr10	62883646	62898815	2.25611	-22.3071	28.6666	-17.4995
16	Fgf4	-1.50605	Fgf4	No	chr7	144850967	144864811	11.729	-23.2567	-9.92853	-25.7813
17	Zfp710	-1.49378	Zfp710	No	chr7	80015022	80025077	4.04565	-26.1737	26.403	-10.5936
18	Setd1b	-1.45459	Rhof	Yes	chr5	123134650	123140719	-15.5067	-30.4758	11.948	-32.4324
19	Bvht	-1.44319	Mir145a	Yes	chr18	61627890	61628746	-36.4937	-53.7759	-28.8036	-35.2892
20	Rbpj	-1.44314	Rbpj	No	chr5	53541938	53556088	-2.80235	-32.9294	-19.8721	-32.5703
21	Nphs1	-1.41634	Nphs1os	Yes	chr7	30463296	30465600	-2.00839	-15.4428	-11.8913	38.6195
22	Sgk1 (a)	-1.37036	Sgk1 (a)	No	chr10	21826696	21829885	-21.5084	-36.11	3.00386	-11.3364
	Sgk1 (b)	-1.37036	Sgk1 (b)	No	chr10	21980770	21989140	-32.0311	-46.166	3.00386	-11.3364
23	Lncenc1	-1.36711	Enc1 (b)	Yes	chr13	97432445	97455207	18.4146	2.3785	N/A	N/A
24	Eif4a2	-1.36294	Eif4a2	No	chr16	23099300	23103398	-34.082	-41.774	-48.0626	-67.2246
25	Pml	-1.36158	Stoml1	Yes	chr9	58272030	58280697	-36.8846	-47.6733	7.86963	-1.5435
26	Zbtb45	-1.35465	Zbtb45	No	chr7	13013985	13014976	-40.7689	-52.7074	-12.8894	-51.3807
27	Gli2	-1.35049	Gli2	No	chr1	119075391	119077160	-42.5141	-51.0503	-18.7343	35.4342
28	Mycn (a)	-1.34948	Mycn (a)	No	chr12	12783626	12789075	-33.671	-38.2259	25.0632	-17.9463
	Mycn (b)	-1.34948	Mycn (b)	No	chr12	12803371	12804214	-47.4411	-62.0472	25.0632	-17.9463
	Mycn (c)	-1.34948	Mycn (c)	No	chr12	12926985	12944130	10.9787	-17.1315	25.0632	-17.9463
29	Irf2bpl	-1.3322	Irf2bpl	No	chr12	86898119	86904205	13.8534	-14.1204	15.7095	-35.1687
30	Nr5a2	-1.33037	Nr5a2	No	chr1	136945066	136954393	12.176	17.9438	11.4737	15.3863
31	Tns3	-1.32973	Tns3	No	chr11	8566448	8586873	-24.3926	-46.4049	-12.3316	-42.0816
32	Pced1b	-1.32102	Amigo2	Yes	chr15	97368174	97397202	5.72222	-14.0311	-75.4928	-8.84708
33	Gpa33	-1.2893	Gpa33	No	chr1	166124766	166142948	-28.7053	-33.7976	-32.7038	-40.2015
34	Phc1	-1.27301	Phc1	No	chr6	122340075	122342999	-46.1917	-54.578	-43.2383	-60.6817
35	Esrrb (a)	-1.2579	Esrrb (a)	No	chr12	86466096	86479369	-8.94457	-28.9379	-130.29	304.962
	Esrrb (b)	-1.2579	Esrrb (b)	No	chr12	86498435	86505242	-53.5928	-65.666	-130.29	304.962
36	Sall1	-1.23654	Sall1	No	chr8	88990914	89016277	-3.23464	-21.4464	-1.8225	-20.7287
37	Tdh	-1.21295	Tdh	No	chr14	63499980	63513064	-25.4711	-26.5001	-44.3842	-9.67072
38	Tmem51	-1.14811	Tmem51os1	Yes	chr4	142060738	142071688	-19.083	-38.7786	114.86	73.1065
39	Klf3	-1.14585	Klf3	No	chr5	64864496	64865555	-27.0877	-43.7707	7.93112	-0.34596
40	Smarcad1	-1.12381	Smarcad1	No	chr6	65011365	65035167	-14.5028	-30.4243	-13.4078	-45.8396
41	Sall4	-1.09888	Sall4	No	chr2	168764188	168791670	12.5902	2.30635	-5.89298	-24.3605
42	Fblim1	-1.0593	B330016D10Rik	Yes	chr4	141564853	141570562	-28.3382	-51.8169	-170.323	72.9123
43	L1td1	-1.0427	Kank4	Yes	chr4	98840958	98848018	5.8894	-18.1686	0.39404	-15.8238
44	Enah	-1.04212	Enah	No	chr1	182018081	182031710	-38.6247	-42.7645	7.98916	-32.047
45	Gadd45a	-1.03539	Gadd45a	No	chr6	67111154	67114208	-38.6108	-40.7803	20.1066	39.6765
46	Slc2a3	-1.02732	Slc2a3	No	chr6	122764298	122770844	-36.0413	-42.6129	-27.1996	-44.6536
47	Jmjd1c (a)	-1.0148	Reep3 (a)	Yes	chr10	66917603	66921013	-3.89997	-23.7434	76.6061	17.1167
	Jmjd1c (b)	-1.0148	Reep3 (b)	Yes	chr10	67083451	67101487	-2.69513	-13.0762	76.6061	17.1167
48	Hmg20a	-0.982263	Hmg20a	No	chr9	56534579	56547962	-12.2159	-32.2971	-31.6553	-44.2588
49	Pipox	-0.980379	Pipox	No	chr11	77884202	77905284	19.2651	-12.1921	-16.8562	-34.1926
50	Kansl1	-0.977248	Mapt	Yes	chr11	104288857	104306230	-3.33601	-35.2492	-17.3181	-30.8124
51	Pum1	-0.973041	Pum1 (a)	No	chr4	130519577	130520937	-25.4763	-35.3714	-26.1831	-23.386
52	Luc7l	-0.969352	DUSP1	Yes	chr17	26494776	26511744	-3.03135	-30.9353	14.0832	-31.6684
53	Grik3	-0.95837	Ftl2-ps	Yes	chr4	125534427	125546206	11.5691	-18.0627	225.532	42.1838
54	Mkrn1 (a)	-0.950042	Mkrn1 (a)	No	chr6	39420385	39421287	-40.6896	-31.7622	-10.7074	-15.812
	Mkrn1 (b)	-0.950042	Mkrn1 (b)	No	chr6	39445572	39446780	-3.59859	-29.5902	-10.7074	-15.812
55	Tlnrd1	-0.906983	Mesdc2	Yes	chr7	83878686	83903320	-0.194849	-36.6624	-39.191	-26.5161
56	Uri1	-0.906061	Uri1	No	chr7	38027895	38031104	-38.7374	-52.8157	20.1307	12.3173
57	Cobl	-0.875298	Cobl	No	chr11	12457623	12470202	-25.5491	-36.1133	-49.9654	-40.6263
58	Zfhx2	-0.863952	Zfhx2	No	chr14	55085512	55086626	-21.2971	-25.3716	20.0229	-7.94474
59	Spry4 (a)	-0.862111	Spry4 (a)	No	chr18	38601169	38602304	23.6637	-20.9275	48.0143	7.61563
	Spry4 (b)	-0.862111	Spry4 (b)	No	chr18	38628615	38637288	2.04977	-9.14703	48.0143	7.61563
60	Slc2a1	-0.86182	Slc2a1	No	chr4	119071262	119073181	-52.8031	-54.7037	-3.90599	-30.5695
61	Pitpnc1	-0.859114	Pitpnc1	No	chr11	107435355	107449668	-15.0886	-29.574	105.348	109.83
62	Cdca7 (a)	-0.848413	Platr26 (a)	Yes	chr2	71649956	71656560	33.1842	-5.70363	-41.6951	-56.8469
	Cdca7 (b)	-0.848413	Platr26 (b)	Yes	chr2	71737799	71745857	-19.8267	-32.2712	-41.6951	-56.8469
63	Sox2 (a)	-0.839532	Sox2 (a)	No	chr3	34645982	34654589	25.3682	-9.24656	5.14723	2.34667
	Sox2 (b)	-0.839532	Sox2 (b)	No	chr3	34734765	34761783	-2.87854	-17.1606	5.14723	2.34667
64	Laptm5	-0.831233	Pum1 (b)	Yes	chr4	130639731	130640632	-40.4979	-44.7932	-12.1852	-14.2577
65	Ubtf	-0.827055	Ubtf	No	chr11	102329335	102332378	-19.5536	-46.1018	10.4225	-5.31534
66	Lrrc2	-0.801296	LRRC2	No	chr9	110946918	110960867	-5.18422	-28.5236	-31.1161	-47.4063
67	Sulf2	-0.787294	Sulf2	No	chr2	166155873	166157944	-40.5666	-52.4756	-34.2905	-40.5987
68	Kat6b	-0.782723	Kat6b	No	chr14	21474466	21489767	-30.1003	-44.1234	38.2275	-7.254
69	Ctbp1	-0.757663	Fam53a	Yes	chr5	33531065	33537832	-25.5665	-35.7643	33.0576	-76.8399
70	Smndc1	-0.753595	Mirt1	Yes	chr19	53448950	53460829	37.8181	-9.70466	-26.0179	-34.8275
71	Prdm1	-0.752439	Mir1929	Yes	chr10	44390333	44392960	-33.5932	-46.8625	9.00828	84.6441
72	Lefty2	-0.749742	Lefty2	No	chr1	180888553	180889423	-24.3527	-34.4129	176.818	128.186
73	Trip12	-0.74881	Fbxo36	Yes	chr1	84860644	84890557	-11.8259	-28.2644	-11.2968	-14.089
74	Ctbp2	-0.744955	Ctbp2	No	chr7	133112473	133115562	-18.3925	-33.9704	54.9958	17.2669
75	Spry2 (a)	-0.740624	Spry2 (a)	No	chr14	105851102	105861536	-14.3925	-28.6157	43.2455	33.3476
	Spry2 (b)	-0.740624	Spry2 (b)	No	chr14	105897269	105905216	30.516	21.9538	43.2455	33.3476
76	Utf1	-0.73707	Utf1	No	chr7	139945218	139950332	24.1981	0.0845804	4.05781	-43.5955
77	Tmem131	-0.735864	Tmem131	No	chr1	36982294	36988566	-63.7349	-63.9644	-46.3937	-36.6265
78	Zfp281	-0.727739	Zfp281	No	chr1	136690052	136696554	14.3147	-13.1855	146.768	70.2754
79	Klf4	-0.713515	Klf4	No	chr4	55456387	55478209	-31.8997	-42.7017	-18.3453	-16.6258
80	Mybl2	-0.712871	Mybl2	No	chr2	163051312	163067500	-3.61197	-25.952	-27.8229	-26.7813
81	Snhg20	-0.686832	Snhg20	No	chr11	117081711	117092269	-15.1347	-41.6337	1.27066	-20.2188
82	Ercc6l2	-0.684381	Hsd17b3	Yes	chr13	63968515	63981014	-4.86215	-14.9414	-29.0336	-27.8452
83	Qk	-0.681181	Qk	No	chr17	10356224	10377973	5.57332	9.90944	-17.1633	-40.5108
84	Smad7 (a)	-0.678109	Smad7 (a)	No	chr18	75344501	75345548	5.55786	-10.061	-5.39459	5.36622
	Smad7 (b)	-0.678109	Smad7 (b)	No	chr18	75360678	75367623	1.53716	-15.6802	-5.39459	5.36622
	Smad7 (c)	-0.678109	Ctif	Yes	chr18	75579039	75585419	-50.5966	-64.3136	-23.138	-43.2248
85	Tfcp2l1	-0.677938	Tfcp2l1	No	chr1	118642135	118648837	-45.7604	-61.8739	-61.7458	-65.2881
86	Gabbr1	-0.677517	Olfr90	Yes	chr17	37072101	37080781	-51.8389	-74.1449	-16.8153	-8.74328
87	Smarcb1	-0.666872	Derl3	Yes	chr10	75872719	75882823	-3.88467	-18.0438	38.6971	54.7017
88	Etl4	-0.66369	Etl4	No	chr2	20652975	20670120	-17.1535	-45.023	55.4657	-2.54402
89	Etnk1	-0.65699	C2cd5	Yes	chr6	143098789	143117238	5.82013	-23.7241	-38.4559	-48.8087
90	Enc1	-0.65394	Enc1 (a)	Yes	chr13	97282607	97292887	1.61486	-3.84889	1.43862	-15.6515
91	Agtrap	-0.652367	Agtrap	No	chr4	148085145	148089741	24.5782	17.5697	67.1175	61.2587
92	Zfp638	-0.648819	Zfp638	No	chr6	83889920	83894321	-38.9596	-45.4566	-56.8664	-69.9712
93	Jam2	-0.647094	Jam2	No	chr16	84768928	84780441	-32.507	-46.738	-10.7648	-36.9664
94	Malat1	-0.644328	Neat1	Yes	chr19	5835881	5847014	-19.7554	-50.2462	59.2009	75.5425
95	Klf9 (a)	-0.642861	Klf9	No	chr19	23065501	23095699	-19.1846	-40.3455	14.2923	15.3832
	Klf9 (b)	-0.642861	KLF10	Yes	chr19	23132965	23134316	-36.5627	-40.8523	14.2923	15.3832
96	Lefty1	-0.641434	Lefty1	No	chr1	180924390	180934176	0.626729	-24.294	69.9349	3.40634
97	Tcf15	-0.629816	Tcf15	No	chr2	152176932	152178041	-21.3645	-29.7788	60.594	-27.9065
98	Mreg	-0.628187	Mreg	No	chr1	72213954	72214698	-41.2442	-52.181	-42.2081	-49.2314
99	Med13l (a)	-0.582373	Med13l (a)	No	chr5	118434651	118446403	-5.75501	-24.4676	3.1286	-3.02922
	Med13l (b)	-0.582373	Med13l (b)	No	chr5	118501435	118510260	-32.6269	-19.4407	3.1286	-3.02922
100	Usp48	-0.581699	Usp48	No	chr4	137592958	137597924	7.62571	-16.386	-20.6945	-44.4283
101	Dmrt1	-0.581151	Dmrt1	No	chr19	25479008	25489602	-43.9643	-27.402	-3.34916	-1165.86
102	Plk2	-0.577349	Mir1904	Yes	chr13	109628506	109652553	2.01716	11.2839	126.986	52.825
103	Tead1	-0.565247	Tead1	No	chr7	112688221	112692174	-41.2618	-51.4389	18.6384	-23.1019
104	Usp7	-0.534643	Usp7 (was unknown in original file but Usp7 is nearest gene)	No	chr16	8758080	8779379	-32.7063	-52.4729	-2.99048	-46.3704
105	Srsf3	-0.499259	Trp53cor1	Yes	chr17	29072673	29081481	20.6653	-5.20084	-21.3415	-35.9169
106	Tgif1 (a)	-0.487984	Tgif1 (a)	No	chr17	70747423	70751565	6.69791	-19.4201	50.0179	8.77213
	Tgif1 (b)	-0.487984	Tgif1 (b)	No	chr17	70827962	70830616	-44.6429	-50.8518	50.0179	8.77213
	Tgif1 (c)	-0.487984	Tgif1 (c)	No	chr17	70864464	70873093	1.6044	-25.3338	50.0179	8.77213
	Tgif1 (d)	-0.487984	Tgif1 (d)	No	chr17	70892651	70901270	25.1799	-6.51767	50.0179	8.77213
107	Cdc5l	-0.481278	Gm9104	Yes	chr17	45456528	45459554	-40.9381	-50.2595	30.1237	18.2872
108	Podxl	-0.478139	1700012A03Rik	Yes	chr6	31884643	31902445	-59.2142	-61.7865	-17.6719	16.9731
109	Ddit4	-0.477013	Ddit4	No	chr10	59957617	59974789	0	0	119.663	119.21
110	Ranbp17	-0.475019	Ranbp17	No	chr11	33527175	33551476	-33.2317	-49.0914	-30.531	-56.4736
111	Pou5f1	-0.472615	Pou5f1	No	chr17	35502266	35505490	-30.8174	-49.2088	106.002	244.364
112	F2rl1	-0.470866	F2rl1	No	chr13	95525139	95536164	-18.1072	-26.4289	-25.582	-77.4212
113	Rpl37a	-0.461724	Igfbp2	Yes	chr1	72792989	72811625	-58.8705	-56.5309	0.907759	-65.725
114	Tsc22d1	-0.455574	Tsc22d1	No	chr14	76494875	76516139	13.3957	-3.77217	48.3378	-12.5429
115	Bcas2	-0.443087	Bcas2	No	chr3	103204381	103215135	-37.8274	-50.1975	-21.1009	-59.9275
116	Hsd17b14	-0.441553	Hsd17b14	No	chr7	45551483	45559398	-1.77999	-28.223	19.7074	-20.8668
117	Gtf3c6	-0.423933	Gtf3c6	No	chr10	40258094	40258946	-31.8275	-67.5364	-33.5747	-42.0334
118	Upp1	-0.4212	Upp1	No	chr11	9115534	9117660	-29.3543	-48.6552	-34.3071	-44.4672
119	Tnfsfm13	-0.416401	Tnfsfm13	No	chr11	69703558	69709301	-37.64	-53.3099	-42.7006	-48.3487
120	Mbip	-0.407349	Mbip	No	chr12	56284221	56299127	-40.3032	-37.6165	0.910932	-45.6335
121	Ctnna1	-0.406593	Gm6724	Yes	chr18	35043059	35043800	-30.5936	-32.6405	-55.0036	-76.4929
122	Cbfa2t2	-0.406499	Cbfa2t2	No	chr2	154416915	154428638	-40.8359	-49.3601	12.2554	-29.5986
123	Ssr2	-0.403734	Ssr2	No	chr3	88571520	88576161	-50.0363	-52.6306	-22.8922	16.7645
124	Zfp704	-0.390064	Zfp704	No	chr3	9641461	9655131	-11.9126	-25.2671	-40.8582	-13.0291
125	Myo10	-0.384231	fam134b	Yes	chr15	25724347	25774510	-31.2047	-51.1493	-9.12398	-14.9294
126	Rbm8a	-0.379087	Polr3gl	Yes	chr3	96576460	96578192	-15.9977	-35.3453	11.2553	61.7707
127	Socs3	-0.377792	Socs3	No	chr11	117972387	117976939	-34.5279	-36.106	42.5688	26.2932
128	Elovl6	-0.376054	Elovl6	No	chr3	129544094	129558444	-35.0226	-53.7291	-12.7655	-48.8896
129	Tnip1	-0.363577	Tnip1	No	chr11	54953839	54972330	-22.3465	-40.7457	-20.9774	-22.9058
130	Sema4b	-0.34003	Sema4b	No	chr7	80188534	80200448	-4.48032	-30.3853	-18.0108	-37.5117
131	Mcl1	-0.324664	Mcl1	No	chr3	95651112	95664346	-14.4143	-40.707	-21.6436	-27.3547
132	Brd1	-0.323498	Brd1	No	chr15	88708586	88709401	-16.3862	-35.5981	30.1932	12.9242
133	Itpk1	-0.323086	Itpk1	No	chr12	102702277	102714794	-30.5623	-39.4379	-23.8482	-59.3456
134	Dlc1 (a)	-0.316965	Dlc1	No	chr8	36579467	36608925	-4.12598	-30.3431	24.9956	-65.8698
	Dlc1 (b)	-0.316965	6430573F11Rik	Yes	chr8	36539010	36550796	-29.4243	-32.1615	24.9956	-65.8698
135	Rpl14	-0.316425	Rpl14	No	chr9	120676753	120690954	90.3182	29.3355	23.3009	-25.8724
136	Ube2s	-0.312731	Ube2s	No	chr7	4820694	4826010	-10.5853	-34.386	-43.3662	-73.8684
137	Dppa5a	-0.268238	Dppa5a	No	chr9	78359336	78375635	-16.3927	-41.3834	-39.7175	-59.3787
138	Cldn4	-0.251885	Cldn4	No	chr5	134941653	134945828	-15.1478	-36.4124	-40.5681	-64.3705
139	Dst	-0.250815	Dst	No	chr1	34073262	34077795	1.64802	-27.3083	-20.7826	-0.0762554
140	Suv39h1	-0.248169	Glod5	Yes	chrX	8001843	8020781	-24.4567	-26.0924	-2.19794	-42.752
141	Gpx4	-0.247612	Gpx4	No	chr10	80045729	80052423	-31.2909	-44.1213	-21.6881	-51.9571
142	Myc	-0.246827	Pvt1	Yes	chr15	62086860	62093193	23.2745	12.5846	35.2265	-1.39771
143	Rbpms	-0.240622	Rbpms	No	chr8	33912954	33917011	-26.1608	-51.6206	25.7752	-33.0559
144	Ubb	-0.240236	Cenpv	Yes	chr11	62510794	62513749	-28.7197	-39.0753	-43.7823	-63.7813
145	Klf5	-0.229817	Klf5	No	chr14	99339321	99356088	-6.22283	-30.1038	116.402	77.8029
146	Chchd10	-0.22609	Chchd10	No	chr10	75937625	75938613	-14.6619	-31.7124	38.6971	54.7017
147	Uck2	-0.194762	Uck2	No	chr1	167270975	167290292	-12.2959	-33.8442	207.738	-53.0694
148	Opa1	-0.193595	Opa1	No	chr16	29657423	29668028	13.5423	7.29036	118.116	-16.256
149	Klf2	-0.192695	Klf2	No	chr8	72310786	72316764	-35.1295	-61.6422	-38.3525	-58.71
150	Ski (a)	-0.183962	Ski (a)	No	chr4	155163104	155163969	-18.9271	-34.6872	33.5319	-47.0176
	Ski (b)	-0.183962	Ski (b)	No	chr4	155189475	155190274	-31.2568	-42.9588	33.5319	-47.0176
151	Col18a1	-0.181857	Col18a1	No	chr10	77192910	77199615	9.18783	-16.8713	77.8558	5.89091
152	Ldhb	-0.178732	LDHB	No	chr6	142509668	142513385	-98.6311	-11.6754	-28.0244	-1.98111
153	Adprm	-0.177582	Pirt	Yes	chr11	66919870	66933488	-33.9217	-14.6445	6.786	-1.50752
154	Ift52	-0.160136	Ift52	No	chr2	163031168	163035197	-35.0532	-50.7384	-0.224843	-62.3001
155	Slc6a6	-0.159353	Slc6a6	No	chr6	91690167	91711253	-15.74	-38.0936	-3.50785	-12.0178
156	Msi2	-0.152434	Msi2	No	chr11	88620046	88630498	-26.991	-44.5826	-25.2164	-23.5627
157	Vdac1	-0.120259	Vdac1	No	chr11	52359680	52371184	13.7357	-5.57498	13.7949	-12.3497
158	Trim71	-0.117822	Trim71	No	chr9	114549008	114565237	33.4661	5.36697	-16.2616	-43.3014
159	Sco1	-0.113642	Tmem220	Yes	chr11	67011289	67024728	-32.3078	-46.67	66.3832	-46.168
160	Alpl	-0.103397	Alpl	No	chr4	137773521	137801851	-19.4837	-29.3891	-14.0813	-62.7008
161	Prrc2b	-0.100452	Prrc2b	No	chr2	32153371	32175216	5.27854	-22.934	19.5211	31.0271
162	Lamc2	-0.0974217	Lamc2	No	chr1	153092762	153096579	-13.2355	-29.093	32.6541	43.4608
163	Kras	-0.0904668	Kras	No	chr6	145274865	145277154	-31.5645	-38.7112	-43.3662	-73.8684
164	Cemip2 (Tmem2)	-0.021604	Tmem2	No	chr19	21784280	21792280	-15.7948	-48.7276	59.2009	75.5425
165	Sik1	-0.0525993	Sik1	No	chr17	31802624	31819811	-40.9164	-49.8636	-10.9893	-0.196194
166	Rbfox2	-0.00478584	Rbfox2	No	chr15	77338422	77356821	-31.4107	-30.7078	77.5846	183.618
167	Kctd16	0	Kctd16	No	chr18	40307933	40308486	0	0	-236.108	56.9988
168	Macf1	0.00305635	Macf1	No	chr4	123623304	123625936	-49.3363	-58.5767	-74.2673	-41.6831
169	Nfkbia	0.00362457	Nfkbia	No	chr12	55486360	55506159	10.8482	-16.5239	90.9369	183.927
170	Rara	0.0152525	Rara	No	chr11	98962197	98965152	76.5039	26.9199	95.3863	14.0131
171	Cd9	0.0162777	Cd9	No	chr6	125433317	125448006	-25.9959	-43.8295	4.69021	-11.991
172	Klf13	0.0197379	Klf13	No	chr7	63947360	63957595	-19.2452	-40.6851	5.9691	15.3067
173	Capns1	0.026077	Capns1	No	chr7	30197378	30198320	-1.2003	-34.1626	19.3447	-25.0301
174	Idh2	0.0329839	Idh2	No	chr7	80130113	80131136	-27.5812	-42.3217	347.026	11.5161
175	Chd9	0.042944	Chd9	No	chr8	90828025	90831393	17.6638	7.96592	-36.598	-26.3794
176	Pura	0.0544712	Pura	No	chr18	36253219	36254500	-27.4866	-53.5206	-1.44182	-39.9579
177	Nav2	0.0559135	Nav2	No	chr7	49337539	49349262	-14.1863	-43.7822	-30.49	-32.66
178	Phf6	0.0616484	Kis2	Yes	chrX	52745454	52760933	-46.7942	-21.5345	-50.0145	82.099
179	Pim1	0.119099	Pim1	No	chr17	29450831	29451997	-17.5292	-35.1469	75.9111	-7.16273
180	Tubgcp3	0.11962	Spaca7	Yes	chr8	12499468	12504771	61.5773	40.1696	54.24	21.1252
181	Kazn	0.146613	Kazn	No	chr4	142166001	142170251	-12.6894	-32.9468	39.77065459	-18.8438
182	Ier2	0.15457	Ier2	No	chr8	84650173	84650744	-29.4402	-34.9759	-16.99	-27.5184
183	Mtcl1	0.165039	Mtcl1	No	chr17	66469383	66487069	-12.1447	-38.0721	354.266	141.442
184	Ppp2r5c (a)	0.173049	Ppp2r5c (a)	No	chr12	110417207	110418495	7.82874	-30.2607	-23.7416	-39.8506
	Ppp2r5c (b)	0.173049	Ppp2r5c (b)	No	chr12	110471086	110472584	-37.3349	-51.5767	-23.7416	-39.8506
	Ppp2r5c (c)	0.173049	Ppp2r5c (c)	No	chr12	110487710	110505467	12.6999	-23.4374	-23.7416	-39.8506
185	Ndfip1	0.194584	Ndfip1	No	chr18	38378671	38391383	5.43538	-14.0108	126.898	163.996
186	Zbtb34	0.197826	Zbtb34	No	chr2	33426509	33445340	-2.72933	-25.1458	-6.052	-43.4843
187	Rpap3	0.217026	Rpap3	No	chr15	97592447	97594897	-65.4038	-66.5224	26.3699	111.934
188	Dlgap3	0.221705	Dlgap3	No	chr4	127198513	127201783	-17.0827	-38.7562	58.4782	97.7922
189	Ccnd3	0.247831	Ccnd3	No	chr17	47503465	47512094	5.67443	-22.8938	56.7136	18.0068
190	Hs6st1 (a)	0.256944	Hs6st1 (a)	No	chr1	36013345	36017763	-16.8787	-38.747	-17.6752	-15.8498
	Hs6st1 (b)	0.256944	Hs6st1 (b)	No	chr1	36054319	36061853	-39.7521	-44.3935	-17.6752	-15.8498
191	Gpt2	0.3182	GPT2	No	chr8	85472576	85473755	-18.4674	-9.1646	15.6443	-26.0097
192	Arl8a	0.330426	Gpr37l1	Yes	chr1	135174451	135199707	16.8126	5.53566	38.1655	-7.87142
193	Hspb8	0.343476	Hspb8	No	chr5	116395755	116410844	-5.38814	-25.8854	180.927	-3.99478
194	Epha2	0.396468	Epha2	No	chr4	141270157	141285007	6.10049	-9.79768	94.6236	85.6583
195	Camk2n1	0.399062	Camk2n1	No	chr4	138444639	138450453	49.3419	7.88604	655.646	119.851
196	Trak1	0.464966	Trak1	No	chr9	121335383	121344984	-28.9482	-46.5489	-11.8	-52.1097
197	Kif13b	0.534749	Kif13b	No	chr14	64632466	64650677	-27.4343	-33.6971	13.6963	-33.7892
198	Fnbp1	0.603564	Fnbp1	No	chr2	31057737	31069779	-28.2654	-52.4214	89.6134	33.7051
199	Ahi1	0.671927	Ahi1	No	chr10	21082325	21110430	-105.872	-21.7719	-11.4675	-63.608
200	Abhd2	0.722204	Abhd2	No	chr7	79210940	79223453	-29.3517	-39.1745	-8.78117	-61.1013
201	Ppp1r1a	0.73426	Ppp1r1a	No	chr15	103518795	103523069	1.196	-30.1397	77.9242	77.0351
202	Btbd11	0.814783	Btbd11	No	chr10	85539315	85543808	-33.1735	-49.8233	122.778	102.258
203	Id1	1.06286	Id1	No	chr2	152726541	152737940	86.8135	39.9008	198.797	108.912
204	Egln3	1.10985	Gm7550	Yes	chr12	54306511	54314059	172.579	55.1821	-3021.87	6616.05
205	Ankrd35	1.19212	Ankrd35	No	chr3	96675235	96680941	2.99645	-28.6796	157.508	43.1511
206	Sgsm1	1.9779	(unknown in original file)	Yes	chr5	113329921	113346369	-5.73294	-0.26417	107.442	136.14
207	N/A	N/A	1700108F19Rik	Yes	chr14	76615408	76630508	50.8043	28.0391	N/A	N/A
				51 reassigned in total
				51
